# Molecular Dynamics in the Ventral Tegmental Area during Chronic Pain-Induced Negative Affect

**DOI:** 10.1101/2025.07.01.662604

**Authors:** Cody C. Diezel, Lisa A. Majuta, Erfan Bahramnejad, Kelly L. Karlage, Jennifer L. Partin, Saniya M.D. Barbour, Ingrid L. Peterson, Matthew Flowers, Sophia T. von Hippel, Riley Haveman, Ethan Villarroel, Isabella Villarroel, Paul R. Langlais, Tally M. Largent-Milnes, Todd W. Vanderah, Arthur C. Riegel

**Author notes:** **To whom correspondence should be addressed:** Arthur C. Riegel, Department of Pharmacology, University of Arizona, 1501 N. Campbell Ave, Tucson AZ 85724, United States.

## Abstract

Chronic pain frequently coexists with negative affect, with about 60% of patients suffering from both. This dual condition complicates treatment and exacerbates both disorders, highlighting the urgent need for innovative therapeutic strategies. Chronic pain negative affect (CPNA) involves complex neurobiological changes, including increased hyperexcitability of the ventral tegmental area (VTA), a critical region involved in reward, mood, and pain processing. To elucidate CPNA’s underlying mechanisms, we employed a multidisciplinary approach using immunohistochemistry, lipidomic analysis, and proteomic screening to investigate VTA molecular alterations in mice subjected to partial sciatic nerve ligation (pSNL) at one and four weeks post-injury. Our results revealed a significant, sex-dependent increase in Kv7.2 channel expression in dopamine neurons, alongside a notable reduction in endocannabinoid 2-arachidonoylglycerol (2-AG) levels, which plays a vital role in mood regulation. This neurochemical shift associated with an increase in negative affect-like behaviors, as determined by the forced swim test. Furthermore, pharmacological intervention utilizing either exogenous 2-AG or retigabine, a Kv7 channel opener, effectively alleviated pain-related negative affect symptoms. Proteomic profiling further uncovered alterations within the CaMKK2 pathway, involving crucial proteins such as PLCγ2, AMPKγ2, and AMPKβ1, and CaMK1α, with changes in abundance and phosphorylation activity that could be reversed with the next-generation CaMK1α antagonist CS640. This research provides the first comprehensive analyses of VTA adaptations linked to CPNA, yielding significant insights into molecular changes impacting VTA neuronal integrity and signaling throughout CPNA progression.
