## Supplementary Table 1 for "Molecular Dynamics in the Ventral Tegmental Area during Chronic Pain-Induced Negative Affect"

### Sheet: Sheet1
Supplementary Table 1. Statistical Results
Figure		Assay Performed	Parameter (Unit)	Statistical Analysis
				Mean ± SEM; N			Statistical Test		Significance
1	C & Supplemental Figure 1	Mechanical Withdrawal von Frey (vF)	Threshold (g)	Baseline Male Sham: 3.425 ± 0.106; 64 Baseline Male pSNL: 3.375 ± 0.102; 79 Baseline Female Sham: 3.943 ± 0.038; 8 Baseline Female pSNL: 4.000 ± 0.000; 5 WK1 Male Sham: 2.002 ± 0.223; 35 WK1 Male pSNL: 1.456 ± 0.178; 39 WK1 Female Sham: 2.316 ± 0.418; 8 WK1 Female pSNL: 1.432 ± 0.653; 5 WK4 Male Sham: 3.339 ± 0.169; 38 WK4 Male pSNL: 0.676 ± 0.070; 48 WK4 Female Sham: 3.024 ± 0.390; 8 WK4 Female …			Mixed Effects 3-way ANOVA		Time: F(2, 178) = 69.25, p-value < 0.0001, **** Sex: F(1, 152) = 0.6138, p-value = 0.4346, ns Surgery: F(1, 152) = 32.83, p-value < 0.0001, **** Time x Sex: F(2, 178) = 2.454, p-value = 0.0888, ns Time x Surgery: F(2, 178) = 26.69, p-value < 0.0001, **** Sex x Surgery: F(1, 152) = 0.006418, p-value = 0.9363, ns Time x Sex x Surgery: F(2, 178) = 0.2019, p-value = 0.8173, ns
							Mixed Effects 2-way ANOVA		Time: F(2, 182) = 144.1, p-value < 0.0001, **** Surgery: F(1, 154) = 90.05, p-value < 0.0001, **** Time x Surgery: F(2, 182) = 64.77, p-value < 0.0001, ****
								Tukey's multiple comparison test	Baseline	Sham vs pSNL	Adjusted p-value = 0.6437, ns
									WK1	Sham vs pSNL	Adjusted p-value = 0.0016, **
									WK4	Sham vs pSNL	Adjusted p-value < 0.0001, ****
									Sham	Baseline vs WK1	Adjusted p-value < 0.0001, ****
									Sham	Baseline vs WK4	Adjusted p-value = 0.3197, ns
									Sham	WK1 vs WK4	Adjusted p-value < 0.0001, ****
									pSNL	Baseline vs WK1	Adjusted p-value < 0.0001, ****
									pSNL	Baseline vs WK4	Adjusted p-value < 0.0001, ****
									pSNL	WK1 vs WK4	Adjusted p-value < 0.0001, ****
	D	VTA Targeted Lipidomic Analysis (2-AG & AEA)	Sample Lipid Concentration (pmol/mg)	WK4 VTA Sham 2-AG: 8.494 ± 0.862; 4 (run in triplicate) WK4 VTA pSNL 2-AG: 5.900 ± 0.499; 4 (run in triplicate) WK4 VTA Sham AEA: 0.0254 ± 0.0077; 4 (run in triplicate) WK4 VTA pSNL AEA: 0.0193 ± 0.0033; 4 (run in triplicate)			2-way ANOVA		Lipid: F(1, 22) = 209.3, p-value < 0.0001, **** Surgery: F(1, 22) = 6.752, p-value = 0.0164, * Lipid x Surgery: F(1, 22) = 6.810, p-value = 0.0160, * Subject: F(22, 22) = 1.018, p-value = 0.4833, ns
								Fisher's LSD Test	Sham	2-AG vs AEA	p-value < 0.0001, ****
									pSNL	2-AG vs AEA	p-value < 0.0001, ****
									2-AG	Sham vs pSNL	p-value = 0.0006, ***
									AEA	Sham vs pSNL	p-value = 0.9931, ns
		Assay Performed	Parameter (Unit)	Mean ± SEM; N			Statistical Test		Significance
	E	Forced Swim Test (FST)	Immobility (sec)	Baseline Sham: 49.806 ± 6.462; 17 Baseline pSNL: 58.390 ± 6.369; 20 WK4 (No-Drug) Sham: 44.559 ± 9.274; 17 WK4 (No-Drug) pSNL: 118.135 ± 12.564; 20 WK4 (1x 2-AG) Sham: 71.700 ± 16.582; 8 WK4 (1x 2-AG) pSNL: 86.870 ± 13.840; 10 WK4 (2x 2-AG) Sham: 73.444 ± 11.163; 9 WK4 (2x 2-AG) pSNL: 36.500 ± 7.172; 10 WK4 (RTG) Sham: 49.375 ± 7.437; 8 WK4 (RTG) pSNL: 38.030 ± 7.172; 10			Mixed Effects 2-way ANOVA		Treatment Condition: F(4, 84) = 7.808, p-value < 0.0001, **** Surgery: F(1, 35) = 1.084, p-value = 0.3050, ns Treatment Condition x Surgery: F(4, 84) = 11.89, p-value < 0.0001, ****
								Tukey's multiple comparison test	Baseline	Sham vs pSNL	Adjusted p-value = 0.4879, ns
									WK4 (No-Drug)	Sham vs pSNL	Adjusted p-value < 0.0001, ****
									WK4 + 1x 2-AG	Sham vs pSNL	Adjusted p-value = 0.4268, ns
									WK4 + 2x 2-AG	Sham vs pSNL	Adjusted p-value = 0.0304, *
									WK4 + RTG	Sham vs pSNL	Adjusted p-value = 0.4551, ns
									Sham	Baseline vs WK4 (No-Drug)	Adjusted p-value = 0.9886, ns
									Sham	Baseline vs WK4 + 1x 2-AG	Adjusted p-value = 0.1900, ns
									Sham	Baseline vs WK4 + 2x 2-AG	Adjusted p-value = 0.7746, ns
									Sham	Baselive vs WK4 + RTG	Adjusted p-value = 0.9727, ns
									Sham	WK4 (No-Drug) vs WK4 + 1x 2-AG	Adjusted p-value = 0.0849, ns
									Sham	WK4 (No-Drug) vs WK4 + 2x 2-AG	Adjusted p-value = 0.5342, ns
									Sham	WK4 (No-Drug) vs WK4 + RTG	Adjusted p-value = 0.8610, ns
									Sham	WK4 + 1x 2-AG vs WK4 + 2x 2-AG	Adjusted p-value = 0.8942, ns
									Sham	WK4 + 1x 2-AG vs WK4 + RTG	Adjusted p-value = 0.6204, ns
									Sham	WK4 + 2x 2-AG vs WK4 + RTG	Adjusted p-value = 0.9939, ns
									pSNL	Baseline vs WK4 (No-Drug)	Adjusted p-value < 0.0001, ****
									pSNL	Baseline vs WK4 + 1x 2-AG	Adjusted p-value = 0.0434, *
									pSNL	Baseline vs WK4 + 2x 2-AG	Adjusted p-value = 0.1479, ns
									pSNL	Baselive vs WK4 + RTG	Adjusted p-value = 0.8500, ns
									pSNL	WK4 (No-Drug) vs WK4 + 1x 2-AG	Adjusted p-value = 0.3411, ns
									pSNL	WK4 (No-Drug) vs WK4 + 2x 2-AG	Adjusted p-value < 0.0001, ****
									pSNL	WK4 (No-Drug) vs WK4 + RTG	Adjusted p-value < 0.0001, ****
									pSNL	WK4 + 1x 2-AG vs WK4 + 2x 2-AG	Adjusted p-value = 0.0006, ***
									pSNL	WK4 + 1x 2-AG vs WK4 + RTG	Adjusted p-value = 0.0074, **
									pSNL	WK4 + 2x 2-AG vs WK4 + RTG	Adjusted p-value = 0.8236, ns
Figure		Assay Performed	Parameter (Unit)	Mean ± SEM; N			Statistical Test		Significance
2	C	WK4 Male & Female Kv7.2 Immunofluorescence	Positive Kv7.2 Cell Count (Kv7.2+)	WK4 Male Sham: 214.727 ± 21.716; 11 WK4 Male pSNL: 311.067 ± 15.229; 15 WK4 Female Sham: 272.444 ± 43.785; 9 WK4 Female pSNL: 232.556 ± 40.931; 9			2-way ANOVA		Sex: F(1, 40) = 0.1268, p-value = 0.7237, ns Surgery: F(1, 40) = 0.9343, p-value = 0.3050, ns Sex x Surgery: F(1, 40) = 5.441, p-value = 0.0248, *
								Fisher's LSD Test	Male	Sham vs pSNL	p-value = 0.0143, *
									Female	Sham vs pSNL	p-value = 0.3773, ns
									Sham	Male vs Female	p-value = 0.1830, ns
									pSNL	Male vs Female	p-value = 0.0564, ns
		Assay Performed	Parameter (Unit)	Mean ± SEM; N			Statistical Test		Significance
	D	WK4 Male Kv7 Subunit Immunofluorescence	Positive Kv7 Subunit Cell Count	Kv7.2 Sham: 214.727 ± 21.716; 11 Kv7.2 pSNL: 311.067 ± 15.229; 15 Kv7.3 Sham: 466.308 ± 33.778; 13 Kv7.3 pSNL: 348.769 ± 18.790; 13 Kv7.4 Sham: 320.000 ± 24.672; 15 Kv7.4 pSNL: 324.111 ± 19.779; 18 Kv7.5 Sham: 258.933 ± 17.402; 15 Kv7.5 pSNL: 266.706 ± 14.853; 17			Mixed Effects 2-way ANOVA		Subunit: F(3, 78) = 24.13, p-value < 0.0001, **** Surgery: F(1, 31) = 0.002806, p-value = 0.9581, ns Subunit x Surgery: F(3, 78) = 8.847, p-value < 0.0001, ****
								Tukey's multiple comparison test	Kv7.2	Sham vs pSNL	Adjusted p-value = 0.0026, **
									Kv7.3	Sham vs pSNL	Adjusted p-value = 0.0006, ***
									Kv7.4	Sham vs pSNL	Adjusted p-value = 0.8844, ns
									Kv7.5	Sham vs pSNL	Adjusted p-value = 0.8528, ns
									Sham	Kv7.2 vs Kv7.3	Adjusted p-value < 0.0001, ****
									Sham	Kv7.2 vs Kv7.4	Adjusted p-value = 0.0034, **
									Sham	Kv7.2 vs Kv7.5	Adjusted p-value = 0.4752, ns
									Sham	Kv7.3 vs Kv7.4	Adjusted p-value < 0.0001, ****
									Sham	Kv7.3 vs Kv7.5	Adjusted p-value < 0.0001, ****
									Sham	Kv7.4 vs Kv7.5	Adjusted p-value = 0.1001, ns
									pSNL	Kv7.2 vs Kv7.3	Adjusted p-value = 0.5080, ns
									pSNL	Kv7.2 vs Kv7.4	Adjusted p-value = 0.9846, ns
									pSNL	Kv7.2 vs Kv7.5	Adjusted p-value = 0.2034, ns
									pSNL	Kv7.3 vs Kv7.4	Adjusted p-value = 0.6809, ns
									pSNL	Kv7.3 vs Kv7.5	Adjusted p-value = 0.0072, **
									pSNL	Kv7.4 vs Kv7.5	Adjusted p-value = 0.0743, ns
Figure		Assay Performed	Parameter (Unit)	Mean ± SEM; N			Statistical Test		Significance
Not Shown		WK4 Male & Female TH Immunofluorescence	Positive Cell Count (TH+)	WK4 Male Sham: 227.909 ± 26.228; 11 WK4 Male pSNL: 259.400 ± 19.779; 15 WK4 Female Sham: 262.222 ± 22.235; 9 WK4 Female pSNL: 234.333 ± 24.003; 9			2-way ANOVA		Sex: F(1, 40) = 0.03833, p-value = 0.8458, ns Surgery: F(1, 40) = 0.005817, p-value = 0.9396, ns Sex x Surgery: F(1, 40) = 1.581, p-value = 0.2159, ns
		WK4 Male & Female Kv7.2+TH Colabel Immunofluorescence	Positive Cell Count (Kv7.2+TH)	WK4 Male Sham: 68.364 ± 8.269; 11 WK4 Male pSNL: 137.267 ± 10.465; 15 WK4 Female Sham: 122.000 ± 21.037; 9 WK4 Female pSNL: 92.778 ± 21.876; 9			2-way ANOVA		Sex: F(1, 40) = 0.09101, p-value = 0.7645, ns Surgery: F(1, 40) = 1.712, p-value = 0.1981, ns Sex x Surgery: F(1, 40) = 10.47, p-value = 0.0024, **
								Fisher's LSD Test	Male	Sham vs pSNL	p-value = 0.0011, **
									Female	Sham vs pSNL	p-value = 0.2150, ns
									Sham	Male vs Female	p-value = 0.0199, *
									pSNL	Male vs Female	p-value = 0.0381, *
Figure		Assay Performed	Parameter (Unit)	Mean ± SEM; N			Statistical Test		Significance
Not Shown		WK4 Male VTA DAPI Fluorescence	Positive Cell Count (DAPI+)	WK4 Male Sham: 887.250 ± 19.370; 44 WK4 Male pSNL: 916.929 ± 24.275; 42			Two-tailed Unpaired Student's t-test		DAPI: Sham vs pSNL	t(84) = 0.9601	p-value = 0.3397, ns
Figure		Assay Performed	Parameter (Unit)	Mean ± SEM; N			Statistical Test		Significance
3	C	WK4 Male VTA Kv7 Subunit+TH Colabel Immunofluorescence	Positive Cell Count (Kv7 Subunit+TH)	Kv7.2+TH Sham: 68.364 ± 8.269; 11 Kv7.2+TH pSNL: 137.267 ± 10.465; 15 Kv7.3+TH Sham: 139.923 ± 12.588; 13 Kv7.3+TH pSNL: 160.000 ± 19.192; 13 Kv7.4+TH Sham: 155.000 ± 20.259; 15 Kv7.4+TH pSNL: 195.944 ± 20.037; 18 Kv7.5+TH Sham: 152.133 ± 19.542; 15 Kv7.5+TH pSNL: 167.000 ± 18.510; 17			Two-tailed Unpaired Student's t-test		Kv7.2+TH: Sham vs pSNL	t(24) = 4.868	p-value < 0.0001, ****
									Kv7.3+TH: Sham vs pSNL	t(24) = 0.8747	p-value = 0.3904, ns
									Kv7.4+TH: Sham vs pSNL	t(31) = 1.426	p-value = 0.1638, ns
									Kv7.5+TH: Sham vs pSNL	t(30) = 0.5523	p-value = 0.5849, ns
Figure		Assay Performed	Parameter (Unit)	Mean ± SEM; N			Statistical Test		Significance
Not Shown		WK4 Sham Male VTA Kv7 Subunit+TH Colabel Immunofluorescence	Positive Cell Count (Kv7 Subunit+TH)	Kv7.2+TH Sham: 68.364 ± 8.269; 11 Kv7.3+TH Sham: 139.923 ± 12.588; 13 Kv7.4+TH Sham: 155.000 ± 20.259; 15 Kv7.5+TH Sham: 152.133 ± 19.542; 15			1-way ANOVA		F(3, 50) = 4.982, p-value = 0.0042, **
								Tukey's multiple comparison test	WK4 Sham Male	Kv7.2+TH vs Kv7.3+TH	Adjusted p-value = 0.0378, *
										Kv7.2+TH vs Kv7.4+TH	Adjusted p-value = 0.0059, **
										Kv7.2+TH vs Kv7.5+TH	Adjusted p-value = 0.0082, **
										Kv7.3+TH vs Kv7.4+TH	Adjusted p-value = 0.9214, ns
										Kv7.3+TH vs Kv7.5+TH	Adjusted p-value = 0.9560, ns
										Kv7.4+TH vs Kv7.5+TH	Adjusted p-value = 0.9993, ns
Figure		Assay Performed	Parameter (Unit)	Mean ± SEM; N			Statistical Test		Significance
6	A	Male VTA Proteome CaMK1α Abundance	Log2 (Fold Change)	WK1 Sham: 1.000 ± 0.01528; 3 WK1 pSNL: 1.005 ± 0.02217; 4 WK4 Sham: 1.000 ± 0.04754; 5 WK4 pSNL: 1.270 ± 0.1157; 5			One-Way ANOVA		F(3, 13) = 3.441, p-value = 0.0488, *
								Fisher's LSD Test	CaMK1α Log2 (Fold Change)	WK1 Sham vs WK1 pSNL	p-value = 0.9674, ns
										WK1 Sham vs WK4 Sham	p-value > 0.9999, ns
										WK1 Sham vs WK4 pSNL	p-value = 0.0348, *
										WK1 pSNL vs WK4 Sham	p-value = 0.9628, ns
										WK1 pSNL vs WK4 pSNL	p-value = 0.0257, *
										WK4 Sham vs WK4 pSNL	p-value = 0.0175, *
	C	WK4 Male VTA CaMK1α Immunofluorescence	Positive Cell Count (CaMK1α+)	CaMK1α WK4 Sham: 102.462 ± 19.599; 13 CaMK1α WK4 pSNL: 155.000 ± 12.611; 18 CaMK1α+TH WK4 Sham: 50.538 ± 0.1157; 13 CaMK1α+TH WK pSNL: 101.778 ± 10.570; 18			Two-tailed Unpaired Student's t-test		CaMK1α: Sham vs pSNL	t(29) = 2.359	p-value = 0.0253, *
		WK4 Male VTA CaMK1α+TH Colabel Immunofluorescence	Positive Cell Count (CaMK1α+TH)				Two-tailed Unpaired Student's t-test		CaMK1α+TH: Sham vs pSNL	t(29) = 3.434	p-value = 0.0018, **
